# The human inactive X chromosome modulates expression of the active X chromosome

**DOI:** 10.1101/2021.08.09.455676

**Authors:** Adrianna K. San Roman, Alexander K. Godfrey, Helen Skaletsky, Daniel W. Bellott, Abigail F. Groff, Hannah L. Harris, Laura V. Blanton, Jennifer F. Hughes, Laura Brown, Sidaly Phou, Ashley Buscetta, Paul Kruszka, Nicole Banks, Amalia Dutra, Evgenia Pak, Patricia C. Lasutschinkow, Colleen Keen, Shanlee M. Davis, Nicole R. Tartaglia, Carole Samango-Sprouse, Maximilian Muenke, David C. Page

## Abstract

Researchers have presumed that the “inactive” X chromosome (Xi) has little impact, in trans, on the “active” X (Xa). To test this, we quantified Xi and Xa gene expression in individuals with one Xa and zero to three Xi’s. Our linear modeling revealed modular Xi and Xa transcriptomes and significant Xi-driven expression changes for 38% (162/423) of expressed X-chromosome genes. By integrating allele-specific analyses, we found that modulation of Xa transcript levels by Xi contributes to many of these Xi-driven changes (≥ 121 genes). By incorporating metrics of evolutionary constraint, we identified 10 X-chromosome genes most likely to drive sex differences in common disease, and sex chromosome aneuploidy syndromes. We conclude that human X chromosomes are regulated both in cis, through Xi-wide transcriptional attenuation, and in trans, through positive or negative modulation of individual Xa genes by Xi. The sum of cis and trans effects differs widely among genes.
