## Supplementary material for "The human inactive X chromosome modulates expression of the active X chromosome": Table S5

### Sheet: S5
Table S5: Linear regression results for expressed Chr 21 genes
Gene	intercept	intercept_err	chr21_coeff	chr21_coeff_err	chr21_pval	chr21_adj_pval	deltaEchr21	deltaEchr21_err	deltaEchr21_95_CI_lo	deltaEchr21_95_CI_hi	sex_coeff	sex_coeff_err	sex_pval	sex_adj_pval	deltaEsex	deltaEsex_err	deltaEsex_95_CI_lo	deltaEsex_95_CI_hi	adj.r.sq	reg_pval	reg_adj_pval	chr	start	stop	gene_id.104	gene_type.104	gene_name.84	gene_id.84	gene_type.84
ABCG1	467.647	117.74	1298.64	334.864	0.000458562	0.0013201	2.77698	1.00079	0.815435	4.73852	-94.4796	198.55	0.637226	0.965931	-0.202032	0.182849	-0.560417	0.156353	0.323793	0.00647557	0.010253	chr21	42199689	42297244	ENSG00000160179	protein_coding	ABCG1	ENSG00000160179	protein_coding
ADARB1	90.0161	44.5984	183.297	130.239	0.168387	0.19996	2.03627	1.76385	-1.42087	5.49341	-9.22602	77.2221	0.905603	0.97764	-0.102493	0.738518	-1.54999	1.345	-0.0822558	0.747506	0.755458	chr21	45073853	45226560	ENSG00000197381	protein_coding	ADARB1	ENSG00000197381	protein_coding
AGPAT3	5400.91	404.409	2284.95	784.588	0.00629592	0.0112851	0.423068	0.148683	0.131648	0.714488	-822.462	465.203	0.0860409	0.830315	-0.152282	0.00754913	-0.167078	-0.137486	0.718479	1.30686e-08	4.13838e-07	chr21	43865223	43987592	ENSG00000160216	protein_coding	AGPAT3	ENSG00000160216	protein_coding
CFAP298-TCP10L	56.7278	13.5753	18.9599	20.8247	0.368994	0.422343	0.334226	0.375711	-0.402168	1.07062	-0.291365	12.3475	0.981312	0.981312	-0.0051362	0.0473786	-0.0979983	0.0877259	0.703345	3.01008e-08	7.14895e-07	chr21	32402511	32612865	ENSG00000265590	protein_coding	AP000275.65	ENSG00000265590	protein_coding
APP	3553.82	774.331	-1009.42	2177.83	0.645959	0.689507	-0.284039	0.61593	-1.49126	0.923183	-2346.06	1291.29	0.0780678	0.830315	-0.66015	0.152715	-0.959471	-0.360829	-0.0229084	0.542235	0.553896	chr21	25880550	26171128	ENSG00000142192	protein_coding	APP	ENSG00000142192	protein_coding
ATP5PF	2584.89	200.729	1685.02	432.808	0.000439281	0.00130412	0.651872	0.174922	0.309024	0.994719	-49.409	256.623	0.848468	0.968262	-0.0191145	0.00985836	-0.0384369	0.000207832	0.412163	0.000959766	0.0021709	chr21	25716503	25735673	ENSG00000154723	protein_coding	ATP5J	ENSG00000154723	protein_coding
ATP5PO	6071.2	395.744	3350.49	816.248	0.000239592	0.000843009	0.551866	0.139175	0.279082	0.824649	-493.222	483.976	0.31535	0.965931	-0.0812396	0.00638278	-0.0937498	-0.0687293	0.590327	4.67063e-06	3.16936e-05	chr21	33903453	33915814	ENSG00000241837	protein_coding	ATP5O	ENSG00000241837	protein_coding
BACH1	1287.68	209.511	1423.41	591.188	0.0216262	0.0321014	1.1054	0.493081	0.138964	2.07184	174.678	350.531	0.621464	0.965931	0.135653	0.07459	-0.0105435	0.281849	0.345057	0.00423489	0.00745026	chr21	29194071	29630751	ENSG00000156273	protein_coding	BACH1	ENSG00000156273	protein_coding
BRWD1	1078.24	120.091	601.136	281.204	0.039813	0.0548151	0.557515	0.268089	0.032061	1.08297	15.2796	166.734	0.927521	0.97905	0.0141708	0.0239144	-0.0327013	0.061043	0.573465	8.64168e-06	5.47306e-05	chr21	39184176	39321559	ENSG00000185658	protein_coding	BRWD1	ENSG00000185658	protein_coding
BTG3	1587.26	115.659	984.444	296.17	0.0021341	0.00460772	0.620215	0.191987	0.243921	0.996509	-204.856	175.607	0.251505	0.965931	-0.129063	0.0123286	-0.153227	-0.104899	0.35713	0.00329655	0.00614064	chr21	17593653	17612945	ENSG00000154640	protein_coding	BTG3	ENSG00000154640	protein_coding
CFAP410	453.391	40.476	452.892	88.1177	1.132e-05	9.06929e-05	0.998899	0.213834	0.579783	1.41801	-52.9987	52.2474	0.317566	0.965931	-0.116894	0.0133884	-0.143135	-0.0906526	0.501498	8.93169e-05	0.000314263	chr21	44328944	44339402	ENSG00000160226	protein_coding	C21orf2	ENSG00000160226	protein_coding
C21orf58	274.915	38.0081	270.878	82.2203	0.00230978	0.0048668	0.985316	0.328638	0.341185	1.62945	59.5444	48.7506	0.230333	0.965931	0.216592	0.0323426	0.153201	0.279984	0.383164	0.00187493	0.00395818	chr21	46300181	46323875	ENSG00000160298	protein_coding	C21orf58	ENSG00000160298	protein_coding
CFAP298	1176.21	91.1643	1052.71	230.017	6.03739e-05	0.00031864	0.895001	0.207497	0.488307	1.30169	-38.6235	136.383	0.778742	0.965931	-0.0328372	0.0134513	-0.0592017	-0.00647277	0.257809	0.0213334	0.0294139	chr21	32592079	32612603	ENSG00000159079	protein_coding	C21orf59	ENSG00000159079	protein_coding
C21orf91	1588.61	166.769	1810.15	487.89	0.000736826	0.0019444	1.13946	0.329591	0.493458	1.78546	-268.146	289.283	0.360496	0.965931	-0.168793	0.033474	-0.234402	-0.103184	0.141243	0.11537	0.137002	chr21	17788974	17819386	ENSG00000154642	protein_coding	C21orf91	ENSG00000154642	protein_coding
C2CD2	574.953	55.5632	492.539	145.674	0.00182806	0.00403875	0.856659	0.266549	0.334222	1.37909	134.071	86.3741	0.12987	0.83903	0.233187	0.0230763	0.187957	0.278416	0.265794	0.0186459	0.0268388	chr21	41885112	41954018	ENSG00000157617	protein_coding	C2CD2	ENSG00000157617	protein_coding
CBR1	734.554	74.7509	634.885	187.305	0.00178647	0.00403875	0.864313	0.269735	0.335632	1.39299	-269.755	111.058	0.02058	0.830315	-0.367237	0.0242555	-0.414777	-0.319696	0.377319	0.00213445	0.00413531	chr21	36069941	36073166	ENSG00000159228	protein_coding	CBR1	ENSG00000159228	protein_coding
CCT8	16152.8	1157.26	16113.9	2693.13	9.05176e-07	3.6826e-05	0.997596	0.181403	0.642047	1.35314	2166.58	1596.83	0.183786	0.965931	0.13413	0.00986527	0.114795	0.153466	0.626188	1.13862e-06	8.32067e-06	chr21	29055805	29073797	ENSG00000156261	protein_coding	CCT8	ENSG00000156261	protein_coding
CHAF1B	966.089	97.6873	634.272	238.254	0.0117717	0.0189545	0.656536	0.255396	0.155961	1.15711	126.513	141.267	0.376786	0.965931	0.130954	0.0215573	0.0887013	0.173206	0.22364	0.0368932	0.0493641	chr21	36385392	36419015	ENSG00000159259	protein_coding	CHAF1B	ENSG00000159259	protein_coding
CLDN14	87.4125	16.8981	93.3428	44.1102	0.0417349	0.0558424	1.06784	0.545211	-0.000771337	2.13646	-21.7863	26.1541	0.41066	0.965931	-0.249236	0.0918441	-0.42925	-0.0692212	0.12529	0.139836	0.164005	chr21	36460621	36576569	ENSG00000159261	protein_coding	CLDN14	ENSG00000159261	protein_coding
CLIC6	1094.52	311.451	-568.316	767.145	0.463889	0.512435	-0.519239	0.716302	-1.92319	0.884713	243.983	454.861	0.595181	0.965931	0.222914	0.176731	-0.12348	0.569307	0.20215	0.0508839	0.0636049	chr21	34668994	34718227	ENSG00000159212	protein_coding	CLIC6	ENSG00000159212	protein_coding
CRYZL1	562.626	25.6446	384.419	66.0469	1.47355e-06	3.6826e-05	0.683259	0.121451	0.445215	0.921304	24.5184	39.161	0.535436	0.965931	0.0435785	0.00484866	0.0340751	0.0530818	0.637917	6.93801e-07	5.99192e-06	chr21	33589341	33643926	ENSG00000205758	protein_coding	CRYZL1	ENSG00000205758	protein_coding
CSTB	2608.31	341.944	1489.54	939.619	0.122165	0.14879	0.571075	0.367937	-0.150082	1.29223	736.178	557.126	0.195196	0.965931	0.282243	0.0469924	0.190138	0.374348	0.26784	0.0180059	0.0263164	chr21	43772511	43776330	ENSG00000160213	protein_coding	CSTB	ENSG00000160213	protein_coding
DIP2A	637.691	40.9736	477.098	99.4064	3.12096e-05	0.000205131	0.748165	0.163129	0.428433	1.0679	122.308	58.9408	0.0456126	0.830315	0.191799	0.00869488	0.174757	0.208841	0.42872	0.000641444	0.0015409	chr21	46458891	46570015	ENSG00000160305	protein_coding	DIP2A	ENSG00000160305	protein_coding
DONSON	994.912	86.9801	514.863	223.849	0.0277099	0.0396609	0.517496	0.229497	0.0676821	0.96731	91.5778	132.726	0.494891	0.965931	0.0920461	0.0178615	0.0570375	0.127055	0.202993	0.0502624	0.0636049	chr21	33559542	33588706	ENSG00000159147	protein_coding	DONSON	ENSG00000159147	protein_coding
VPS26C	3114.7	211.633	959.347	582.557	0.108815	0.134252	0.308007	0.188202	-0.0608693	0.676883	103.856	345.414	0.765495	0.965931	0.033344	0.0123035	0.00922912	0.0574588	0.253343	0.0229763	0.0311821	chr21	37223420	37267919	ENSG00000157538	protein_coding	DSCR3	ENSG00000157538	protein_coding
DYRK1A	2773.1	285.956	2035.61	779.642	0.0133368	0.0207724	0.734057	0.291157	0.16339	1.30472	21.8165	462.271	0.962635	0.981312	0.00786721	0.027789	-0.0465993	0.0623337	0.38355	0.00185882	0.00395818	chr21	37365573	37526358	ENSG00000157540	protein_coding	DYRK1A	ENSG00000157540	protein_coding
ETS2	285.809	48.0506	-23.9791	134.059	0.859102	0.877577	-0.0838991	0.469264	-1.00366	0.835859	62.6763	79.4874	0.435864	0.965931	0.219295	0.0787065	0.0650297	0.373559	0.0579886	0.285027	0.3077	chr21	38805183	38824955	ENSG00000157557	protein_coding	ETS2	ENSG00000157557	protein_coding
FAM207A	792.811	71.2725	552.282	178.014	0.00384784	0.00746009	0.696612	0.233105	0.239726	1.1535	25.5371	105.549	0.810277	0.968262	0.0322108	0.0177328	-0.00254548	0.0669671	0.221834	0.0379289	0.0500451	chr21	44940012	44976989	ENSG00000160256	protein_coding	FAM207A	ENSG00000160256	protein_coding
GABPA	1515.43	129.056	799.963	198.317	0.000293922	0.000962848	0.527879	0.138371	0.256671	0.799087	-208.061	117.588	0.0857943	0.830315	-0.137295	0.00615746	-0.149364	-0.125226	0.834355	2.37626e-12	2.25745e-10	chr21	25734570	25772460	ENSG00000154727	protein_coding	GABPA	ENSG00000154727	protein_coding
GART	4428.27	339.662	3870.94	917.729	0.000172636	0.000654899	0.874143	0.21782	0.447216	1.30107	86.5544	544.146	0.874559	0.968262	0.0195459	0.0151018	-0.0100536	0.0491453	0.433006	0.000576423	0.00148	chr21	33503931	33543491	ENSG00000159131	protein_coding	GART	ENSG00000159131	protein_coding
HLCS	525.114	36.4332	792.762	91.0914	3.6069e-10	3.42655e-08	1.50969	0.202641	1.11252	1.90687	-117.895	54.0106	0.0360505	0.830315	-0.224514	0.0108218	-0.245724	-0.203303	0.784925	1.70303e-10	8.08939e-09	chr21	36748626	36990236	ENSG00000159267	protein_coding	HLCS	ENSG00000159267	protein_coding
HMGN1	8975.16	593.353	4091.56	1378.02	0.0054418	0.0101367	0.455877	0.156468	0.1492	0.762553	45.2019	817.068	0.956206	0.981312	0.00503633	0.00828778	-0.0112077	0.0212804	0.542357	2.50311e-05	0.000114885	chr21	39342315	39349647	ENSG00000205581	protein_coding	HMGN1	ENSG00000205581	protein_coding
HSPA13	2526.53	327.898	2162.41	714.328	0.00468332	0.00889831	0.85588	0.303768	0.260496	1.45126	-344.962	423.544	0.421047	0.965931	-0.136536	0.0284167	-0.192232	-0.0808389	0.688602	6.49724e-08	1.23447e-06	chr21	14371115	14383484	ENSG00000155304	protein_coding	HSPA13	ENSG00000155304	protein_coding
IFNAR1	2681.2	182.921	2139.31	450.874	3.67076e-05	0.000205131	0.797894	0.176752	0.451459	1.14433	-430.557	267.335	0.116524	0.83903	-0.160584	0.0100616	-0.180304	-0.140863	0.673041	1.40322e-07	2.22177e-06	chr21	33324429	33359864	ENSG00000142166	protein_coding	IFNAR1	ENSG00000142166	protein_coding
IFNAR2	2474.61	252.828	2211.14	618.619	0.00107597	0.00263142	0.893529	0.266134	0.371907	1.41515	-115.246	366.796	0.755292	0.965931	-0.0465711	0.0219929	-0.0896771	-0.00346516	0.332153	0.00549336	0.00899774	chr21	33205282	33265675	ENSG00000159110	protein_coding	IFNAR2	ENSG00000159110	protein_coding
IFNGR2	3078.61	336.007	-266.753	738.169	0.720058	0.751709	-0.0866471	0.239959	-0.556968	0.383673	-22.7757	437.68	0.958804	0.981312	-0.00739803	0.0202124	-0.0470143	0.0322182	0.474834	0.000191505	0.000551302	chr21	33403413	33479348	ENSG00000159128	protein_coding	IFNGR2	ENSG00000159128	protein_coding
IL10RB	2482.5	238.861	985.05	703.903	0.170747	0.200259	0.396797	0.286104	-0.163968	0.957562	-301.425	417.363	0.475101	0.965931	-0.12142	0.0284014	-0.177087	-0.0657531	0.00990279	0.429724	0.448612	chr21	33266367	33310187	ENSG00000243646	protein_coding	IL10RB	ENSG00000243646	protein_coding
ITGB2	5492.11	840.352	5806.63	2159.33	0.0110193	0.0180489	1.05727	0.425151	0.223971	1.89056	2253.39	1280.33	0.0874015	0.830315	0.410295	0.0582868	0.296053	0.524537	0.330321	0.00569657	0.00917244	chr21	44885953	44931989	ENSG00000160255	protein_coding	ITGB2	ENSG00000160255	protein_coding
JAM2	255.66	69.4961	8.86449	182.742	0.961595	0.961595	0.0346729	0.714845	-1.36642	1.43577	-91.6538	108.352	0.40353	0.965931	-0.358499	0.189115	-0.729164	0.0121667	0.105316	0.175654	0.196319	chr21	25639258	25717562	ENSG00000154721	protein_coding	JAM2	ENSG00000154721	protein_coding
LSS	2915.56	270.771	2634.67	753.875	0.00133981	0.00318205	0.903658	0.271848	0.370835	1.43648	450.187	446.993	0.320979	0.965931	0.154408	0.0237105	0.107936	0.200881	0.349791	0.00384191	0.00688645	chr21	46188141	46228824	ENSG00000160285	protein_coding	LSS	ENSG00000160285	protein_coding
LTN1	1246.66	118.031	1026.92	252.723	0.000269897	0.000915723	0.823738	0.217205	0.398016	1.24946	43.7731	149.846	0.77197	0.965931	0.0351124	0.0144587	0.00677327	0.0634515	0.638706	6.70636e-07	5.99192e-06	chr21	28928144	28992956	ENSG00000198862	protein_coding	LTN1	ENSG00000198862	protein_coding
MAP3K7CL	397.822	110.193	93.9076	282.265	0.741409	0.765585	0.236054	0.712532	-1.16051	1.63262	-281.948	167.363	0.101215	0.83903	-0.708728	0.215524	-1.13115	-0.286302	0.214165	0.0426035	0.0546936	chr21	29077471	29175889	ENSG00000156265	protein_coding	MAP3K7CL	ENSG00000156265	protein_coding
MCM3AP	3513.71	216.126	3211.52	616.121	9.10324e-06	8.73585e-05	0.913997	0.18414	0.553084	1.27491	-114.657	365.315	0.755548	0.965931	-0.0326312	0.0108135	-0.0538256	-0.0114368	0.517368	5.53531e-05	0.000210342	chr21	46235133	46286297	ENSG00000160294	protein_coding	MCM3AP	ENSG00000160294	protein_coding
MIS18A	709.011	64.4454	127.47	143.516	0.380676	0.430527	0.179785	0.203075	-0.218242	0.577812	-8.38162	85.0943	0.922115	0.97905	-0.0118216	0.0144055	-0.0400564	0.0164133	0.433763	0.000565571	0.00148	chr21	32268228	32279049	ENSG00000159055	protein_coding	MIS18A	ENSG00000159055	protein_coding
MORC3	1188.24	110.811	514.314	231.889	0.0333436	0.046583	0.432838	0.199285	0.0422402	0.823436	-109.977	137.493	0.429339	0.965931	-0.0925548	0.0134638	-0.118944	-0.0661658	0.632584	8.71004e-07	6.89545e-06	chr21	36320189	36386148	ENSG00000159256	protein_coding	MORC3	ENSG00000159256	protein_coding
MRPL39	1913.83	104.077	1088.03	256.76	0.000163093	0.000654899	0.568507	0.137676	0.298662	0.838353	210.067	152.24	0.176642	0.965931	0.109763	0.00636339	0.0972904	0.122235	0.532082	3.49054e-05	0.000138167	chr21	25585656	25607517	ENSG00000154719	protein_coding	MRPL39	ENSG00000154719	protein_coding
MRPS6	1645.59	98.4823	1155.78	292.82	0.000376758	0.00115458	0.702355	0.18284	0.343989	1.06072	-89.2677	173.621	0.610471	0.965931	-0.0542468	0.0111423	-0.0760857	-0.0324079	0.179352	0.0702316	0.0855385	chr21	34073224	34143034	ENSG00000243927	protein_coding	MRPS6	ENSG00000243927	protein_coding
MX1	24982	1969.04	12621.8	5497.49	0.0279714	0.0396609	0.505236	0.223632	0.0669167	0.943554	-5944.09	3259.61	0.0770201	0.830315	-0.237935	0.0173763	-0.271993	-0.203878	0.170145	0.0795616	0.0956753	chr21	41420020	41470071	ENSG00000157601	protein_coding	MX1	ENSG00000157601	protein_coding
MX2	4187.09	631.754	2944.88	1872.69	0.125086	0.150419	0.703324	0.45967	-0.197629	1.60428	-1126.25	1110.37	0.317604	0.965931	-0.268981	0.071972	-0.410046	-0.127915	-0.0929877	0.781379	0.781379	chr21	41361999	41409393	ENSG00000183486	protein_coding	MX2	ENSG00000183486	protein_coding
N6AMT1	267.278	22.3428	167.274	64.0671	0.0133381	0.0207724	0.625844	0.245345	0.144967	1.10672	6.36523	37.9871	0.86792	0.968262	0.0238151	0.0202038	-0.0157844	0.0634145	0.120567	0.147771	0.169136	chr21	28872191	28885371	ENSG00000156239	protein_coding	N6AMT1	ENSG00000156239	protein_coding
NDUFV3	679.061	61.5099	330.954	167.664	0.0565614	0.0716445	0.48737	0.250821	-0.00423877	0.978978	46.0445	99.4122	0.646195	0.965931	0.0678062	0.0214697	0.0257256	0.109887	0.0452678	0.32028	0.338074	chr21	42879644	42913304	ENSG00000160194	protein_coding	NDUFV3	ENSG00000160194	protein_coding
NRIP1	1020.55	220.757	49.3033	597.544	0.934725	0.944669	0.0483107	0.585607	-1.09948	1.1961	-191.935	354.3	0.591536	0.965931	-0.188071	0.12218	-0.427544	0.0514017	0.103822	0.178574	0.197262	chr21	14961235	15065936	ENSG00000180530	protein_coding	NRIP1	ENSG00000180530	protein_coding
PAXBP1	1006.94	97.4805	823.443	194.208	0.000161927	0.000654899	0.817768	0.208486	0.409136	1.2264	175.798	115.151	0.136094	0.83903	0.174587	0.0133634	0.148394	0.200779	0.499445	9.48889e-05	0.000321945	chr21	32733899	32771792	ENSG00000159086	protein_coding	PAXBP1	ENSG00000159086	protein_coding
PCNT	1562.69	148.073	2098.55	402.862	9.19564e-06	8.73585e-05	1.34291	0.287493	0.77942	1.90639	139.285	238.868	0.563672	0.965931	0.0891311	0.0234364	0.0431958	0.135066	0.355658	0.00340002	0.00621158	chr21	46324141	46445769	ENSG00000160299	protein_coding	PCNT	ENSG00000160299	protein_coding
PDXK	3214.07	229.427	2364.08	562.202	0.000179235	0.000654899	0.73554	0.182629	0.377587	1.09349	-598.326	333.345	0.0815617	0.830315	-0.186158	0.0109332	-0.207587	-0.164729	0.540494	2.66048e-05	0.000114885	chr21	43719094	43762307	ENSG00000160209	protein_coding	PDXK	ENSG00000160209	protein_coding
PFKL	7417.38	502.173	6715.24	1195.52	2.70966e-06	4.2903e-05	0.905338	0.172439	0.567358	1.24332	234.246	708.855	0.743083	0.965931	0.0315807	0.00913758	0.013671	0.0494904	0.646144	4.84842e-07	5.11777e-06	chr21	44300051	44327376	ENSG00000141959	protein_coding	PFKL	ENSG00000141959	protein_coding
PIGP	551.84	50.5962	433.751	139.543	0.00378855	0.00746009	0.786008	0.262937	0.270652	1.30136	87.9992	82.7386	0.295015	0.965931	0.159465	0.0226934	0.114986	0.203944	0.341652	0.00453925	0.00770051	chr21	37062846	37073170	ENSG00000185808	protein_coding	PIGP	ENSG00000185808	protein_coding
PKNOX1	527.943	27.8194	51.4284	70.9135	0.473275	0.516794	0.0974127	0.134418	-0.166047	0.360872	9.66737	42.0465	0.819531	0.968262	0.0183114	0.00634379	0.00587754	0.0307452	0.185626	0.0643945	0.0794478	chr21	42974510	43033931	ENSG00000160199	protein_coding	PKNOX1	ENSG00000160199	protein_coding
POFUT2	520.419	54.925	541.839	146.978	0.000787204	0.0020212	1.04116	0.303045	0.447191	1.63513	25.174	87.147	0.774436	0.965931	0.0483725	0.0280674	-0.00663957	0.103385	0.263691	0.0193236	0.0273992	chr21	45263928	45287898	ENSG00000186866	protein_coding	POFUT2	ENSG00000186866	protein_coding
PRDM15	740.264	143.681	933.856	319.283	0.00609702	0.0111388	1.26152	0.495964	0.289427	2.23361	-155.391	189.311	0.417466	0.965931	-0.209913	0.0670603	-0.341351	-0.0784747	0.379478	0.00203506	0.00409972	chr21	41798225	41879482	ENSG00000141956	protein_coding	PRDM15	ENSG00000141956	protein_coding
PRMT2	1178.24	77.3668	714.675	207.642	0.00154914	0.00358948	0.606564	0.180676	0.252439	0.960688	36.3859	123.116	0.769378	0.965931	0.0308817	0.0109227	0.00947317	0.0522902	0.257723	0.0213638	0.0294139	chr21	46635595	46665124	ENSG00000160310	protein_coding	PRMT2	ENSG00000160310	protein_coding
PSMG1	1602.73	121.721	959.174	339.779	0.00789685	0.01364	0.598461	0.216817	0.1735	1.02342	84.4531	201.464	0.677709	0.965931	0.0526931	0.0158166	0.0216926	0.0836936	0.111339	0.164225	0.185731	chr21	39174769	39183488	ENSG00000183527	protein_coding	PSMG1	ENSG00000183527	protein_coding
PTTG1IP	2666.25	272.344	1400.38	657.385	0.0404712	0.0549252	0.525223	0.252327	0.0306624	1.01978	586.998	389.781	0.14131	0.83903	0.220158	0.0218774	0.177279	0.263038	0.53503	3.17582e-05	0.000131175	chr21	44849585	44873903	ENSG00000183255	protein_coding	PTTG1IP	ENSG00000183255	protein_coding
RCAN1	331.398	38.0433	81.9268	104.816	0.439842	0.491589	0.247215	0.317553	-0.375189	0.86962	8.91969	62.148	0.886724	0.968262	0.0269153	0.035178	-0.0420336	0.0958642	0.00672289	0.440267	0.454623	chr21	34513142	34615113	ENSG00000159200	protein_coding	RCAN1	ENSG00000159200	protein_coding
RRP1	1652.8	145.41	1482.64	351.046	0.000169887	0.000654899	0.897043	0.226582	0.452941	1.34114	81.3198	208.145	0.698464	0.965931	0.0492012	0.0158782	0.0180799	0.0803224	0.303379	0.00955095	0.0146345	chr21	43789513	43805293	ENSG00000160214	protein_coding	RRP1	ENSG00000160214	protein_coding
RRP1B	2962.83	247.289	2972	700.733	0.000161329	0.000654899	1.00309	0.25089	0.511351	1.49484	-98.1859	415.484	0.814605	0.968262	-0.0331393	0.0196727	-0.0716978	0.0054193	0.342624	0.00445049	0.00768721	chr21	43659560	43696079	ENSG00000160208	protein_coding	RRP1B	ENSG00000160208	protein_coding
RSPH1	74.6799	28.6973	40.4249	76.5889	0.601055	0.648866	0.541309	1.04645	-1.50972	2.59234	41.1987	45.4116	0.370672	0.965931	0.551671	0.414707	-0.261154	1.3645	0.0462631	0.317437	0.338074	chr21	42472486	42496246	ENSG00000160188	protein_coding	RSPH1	ENSG00000160188	protein_coding
RUNX1	958.821	199.078	-168.626	464.841	0.719029	0.751709	-0.175868	0.486178	-1.12878	0.777041	-149.587	275.617	0.590854	0.965931	-0.156011	0.083679	-0.320022	0.00799997	0.37897	0.00205807	0.00409972	chr21	34787801	36004667	ENSG00000159216	protein_coding	RUNX1	ENSG00000159216	protein_coding
RWDD2B	678.798	69.1993	1167.38	201.155	1.55057e-06	3.6826e-05	1.71978	0.344318	1.04491	2.39464	-20.5889	119.27	0.863971	0.968262	-0.0303314	0.030883	-0.090862	0.0301993	0.449918	0.000374066	0.00101532	chr21	29004384	29019360	ENSG00000156253	protein_coding	RWDD2B	ENSG00000156253	protein_coding
SAMSN1	3771.38	724.173	5619.02	1996.59	0.00807016	0.0136905	1.48991	0.601763	0.310456	2.66937	-2582.31	1183.83	0.0361712	0.830315	-0.684712	0.115819	-0.911717	-0.457706	0.334397	0.00525326	0.00875543	chr21	14485228	14658821	ENSG00000155307	protein_coding	SAMSN1	ENSG00000155307	protein_coding
SCAF4	1971.42	116.375	1063.43	284.697	0.000686623	0.00186369	0.53942	0.147881	0.249574	0.829267	83.3921	168.805	0.624472	0.965931	0.0423004	0.007338	0.027918	0.0566829	0.451012	0.000363535	0.00101532	chr21	31671000	31732118	ENSG00000156304	protein_coding	SCAF4	ENSG00000156304	protein_coding
SETD4	314.287	27.9172	257.189	78.2425	0.00235655	0.0048668	0.818326	0.259347	0.310005	1.32665	55.1962	46.3921	0.242377	0.965931	0.175623	0.0220322	0.13244	0.218806	0.293447	0.0114636	0.0170162	chr21	36034541	36079389	ENSG00000185917	protein_coding	SETD4	ENSG00000185917	protein_coding
SH3BGR	48.7568	6.43404	56.6457	15.8544	0.00108027	0.00263142	1.1618	0.359503	0.457176	1.86643	7.68057	9.40049	0.419594	0.965931	0.157528	0.0376054	0.0838217	0.231235	0.376433	0.00217648	0.00413531	chr21	39445855	39515506	ENSG00000185437	protein_coding	SH3BGR	ENSG00000185437	protein_coding
SLC19A1	679.224	76.0678	637.066	169.245	0.000633046	0.00176881	0.937932	0.270409	0.407929	1.46793	69.3016	100.35	0.494505	0.965931	0.102031	0.0219583	0.0589924	0.145069	0.476324	0.000183751	0.00054551	chr21	45493572	45573365	ENSG00000173638	protein_coding	SLC19A1	ENSG00000173638	protein_coding
SLC37A1	1273.42	143.563	670.616	337.16	0.054795	0.070345	0.526625	0.271342	-0.0052054	1.05846	91.8478	199.911	0.648841	0.965931	0.0721268	0.0247113	0.0236927	0.120561	0.298264	0.0104979	0.0158301	chr21	42496008	42581440	ENSG00000160190	protein_coding	SLC37A1	ENSG00000160190	protein_coding
SLC5A3	2116.34	325.998	2598.18	799.666	0.00260922	0.00527395	1.22768	0.422536	0.399508	2.05585	-347.448	474.144	0.468709	0.965931	-0.164174	0.0508334	-0.263808	-0.0645408	0.42826	0.000648801	0.0015409	chr21	34073578	34106260	ENSG00000198743	protein_coding	SLC5A3	ENSG00000198743	protein_coding
SOD1	3313.13	222.172	2203.11	549.317	0.000314087	0.00099461	0.664964	0.171692	0.328449	1.00148	273.463	325.705	0.406995	0.965931	0.0825393	0.00969495	0.0635372	0.101541	0.411123	0.000983868	0.00217366	chr21	31659666	31668931	ENSG00000142168	protein_coding	SOD1	ENSG00000142168	protein_coding
SON	12880.1	812.303	8192.89	1828.24	7.99532e-05	0.000399766	0.636091	0.147504	0.346984	0.925198	516.375	1084.01	0.636869	0.965931	0.040091	0.00708968	0.0261953	0.0539868	0.663421	2.21405e-07	2.62919e-06	chr21	33543038	33577481	ENSG00000159140	protein_coding	SON	ENSG00000159140	protein_coding
SPATC1L	269.995	48.259	261.749	124.88	0.0435992	0.0575267	0.969458	0.49392	0.00137449	1.93754	25.2702	74.0446	0.73499	0.965931	0.0935953	0.0754899	-0.054365	0.241556	0.220347	0.0388002	0.0504934	chr21	46161148	46184476	ENSG00000160284	protein_coding	SPATC1L	ENSG00000160284	protein_coding
SUMO3	3145.99	174.47	1344.11	474.603	0.0077173	0.0135767	0.427244	0.152709	0.127935	0.726553	188.738	281.405	0.506943	0.965931	0.0599932	0.00801214	0.0442894	0.075697	0.315888	0.0075435	0.0117481	chr21	44805617	44818779	ENSG00000184900	protein_coding	SUMO3	ENSG00000184900	protein_coding
SYNJ1	341.459	34.6612	447.637	93.6686	3.31719e-05	0.000205131	1.31095	0.304892	0.713363	1.90854	42.4938	55.5387	0.449478	0.965931	0.124448	0.0266149	0.0722825	0.176613	0.541189	2.60071e-05	0.000114885	chr21	32628759	32728040	ENSG00000159082	protein_coding	SYNJ1	ENSG00000159082	protein_coding
TIAM1	202.379	57.7128	656.573	122.602	5.9355e-06	8.05532e-05	3.24428	1.10587	1.07677	5.4118	61.7064	72.694	0.401901	0.965931	0.304906	0.136584	0.0372018	0.57261	0.665423	2.01599e-07	2.62919e-06	chr21	31118416	31559977	ENSG00000156299	protein_coding	TIAM1	ENSG00000156299	protein_coding
TMEM50B	487.435	54.1614	760.14	148.013	1.14559e-05	9.06929e-05	1.55947	0.349619	0.874216	2.24472	29.0572	87.7609	0.742605	0.965931	0.0596125	0.0324606	-0.00401028	0.123235	0.54601	2.21926e-05	0.000114885	chr21	33432485	33479974	ENSG00000142188	protein_coding	TMEM50B	ENSG00000142188	protein_coding
TMPRSS3	353.057	258.552	1221.47	525.444	0.026198	0.0382893	3.4597	2.9384	-2.29956	9.21897	163.62	311.55	0.602866	0.965931	0.463439	0.893879	-1.28856	2.21544	0.507554	7.45798e-05	0.000272503	chr21	42371887	42396091	ENSG00000160183	protein_coding	TMPRSS3	ENSG00000160183	protein_coding
TRAPPC10	2407.9	172.506	2561.22	453.972	2.51573e-06	4.2903e-05	1.06367	0.203353	0.665103	1.46225	7.24802	269.172	0.978675	0.981312	0.0030101	0.0124964	-0.0214829	0.0275031	0.480522	0.000163425	0.000517512	chr21	44012309	44106552	ENSG00000160218	protein_coding	TRAPPC10	ENSG00000160218	protein_coding
TRPM2	275.071	90.603	514.09	251.103	0.0484159	0.063007	1.86894	1.10104	-0.289095	4.02697	185.906	148.886	0.220323	0.965931	0.675849	0.342523	0.00450344	1.34719	0.0834084	0.221942	0.242351	chr21	44350163	44443081	ENSG00000142185	protein_coding	TRPM2	ENSG00000142185	protein_coding
TTC3	6752.86	732.371	4432.5	1782.22	0.0179485	0.0270652	0.656388	0.273353	0.120617	1.19216	-820.267	1056.73	0.442977	0.965931	-0.121469	0.0246613	-0.169806	-0.0731334	0.422582	0.000746148	0.00172888	chr21	37073226	37203112	ENSG00000182670	protein_coding	TTC3	ENSG00000182670	protein_coding
UBE2G2	1961.46	202.655	2360.82	496.12	3.52398e-05	0.000205131	1.2036	0.281851	0.651177	1.75603	109.333	294.163	0.712441	0.965931	0.0557407	0.0225246	0.0115925	0.099889	0.378677	0.00207144	0.00409972	chr21	44768580	44801826	ENSG00000184787	protein_coding	UBE2G2	ENSG00000184787	protein_coding
URB1	1611.38	138.271	1722.16	345.254	1.77993e-05	0.000130072	1.06874	0.233061	0.611945	1.52554	-166.818	204.711	0.420803	0.965931	-0.103525	0.0162181	-0.135312	-0.0717371	0.55216	1.80736e-05	0.000100999	chr21	32311018	32393012	ENSG00000142207	protein_coding	URB1	ENSG00000142207	protein_coding
USP16	2763.16	186.726	2156.89	410.656	8.08077e-06	8.73585e-05	0.780586	0.157702	0.471491	1.08968	-163.941	243.489	0.505309	0.965931	-0.0593308	0.00778116	-0.0745819	-0.0440797	0.544243	2.35269e-05	0.000114885	chr21	29024629	29054488	ENSG00000156256	protein_coding	USP16	ENSG00000156256	protein_coding
USP25	2670.36	175.039	1913.86	431.416	9.12713e-05	0.000433539	0.716703	0.168249	0.386935	1.04647	-404.006	255.798	0.123506	0.83903	-0.151292	0.00927436	-0.16947	-0.133115	0.47805	0.000175131	0.000536693	chr21	15729982	15880064	ENSG00000155313	protein_coding	USP25	ENSG00000155313	protein_coding
WDR4	522.867	64.2868	472.179	173.841	0.0103075	0.0171792	0.903057	0.350526	0.216026	1.59009	-15.1608	103.075	0.883933	0.968262	-0.0289956	0.0388746	-0.10519	0.0471986	0.121474	0.146222	0.169136	chr21	42843094	42879568	ENSG00000160193	protein_coding	WDR4	ENSG00000160193	protein_coding
GET1	504.577	55.796	139.728	122.784	0.263075	0.304782	0.276921	0.245259	-0.203786	0.757628	-20.2182	72.8017	0.782912	0.965931	-0.0400696	0.0208371	-0.0809103	0.000771125	0.556007	1.58682e-05	9.42174e-05	chr21	39377698	39428528	ENSG00000182093	protein_coding	WRB	ENSG00000182093	protein_coding
YBEY	272.419	42.6367	244.266	94.8055	0.0144957	0.0222111	0.896655	0.375244	0.161177	1.63213	-19.3028	56.2127	0.733421	0.965931	-0.070857	0.0427019	-0.154553	0.0128387	0.43182	0.000593788	0.00148447	chr21	46286342	46297751	ENSG00000182362	protein_coding	YBEY	ENSG00000182362	protein_coding
ZBTB21	1435.26	131.025	549.662	314.479	0.0895171	0.111896	0.382969	0.221881	-0.051917	0.817856	29.4454	186.463	0.875458	0.968262	0.0205157	0.0168816	-0.0125723	0.0536036	0.495442	0.00010668	0.000349469	chr21	41986831	42010387	ENSG00000173276	protein_coding	ZBTB21	ENSG00000173276	protein_coding

### Sheet: Column info
Table S5 Column Information
Column name	Explanation	*See Methods for further explanation of linear model used
Gene	Gene symbol, Ensembl version 104
intercept	Average intercept across batches from linear model
intercept_err	Std. error of Intercept
chr21_coeff	Coefficient of Chr 21 copy number from linear model
chr21_coeff_err	Std. error of coefficient of Chr 21 copy number
deltaEchr21	chr21_coeff / intercept
deltaEchr21_err	Std. error of deltaEchr21
deltaEchr21_95_CI_lo	Low bound of 95% confidence interval of deltaEchr21
deltaEchr21_95_CI_hi	High bound of 95% confidence interval of deltaEchr21
chr21_pval	P-value of the coefficient of Chr 21 copy number
chr21_adj_pval	P-value adjusted for multiple hypothesis testing using the Benjamini & Hochberg ("FDR") method
sex_coeff	Coefficient of sex phenotype from linear model
sex_coeff_err	Std. error of coefficient of sex phenotype
deltaEsex	sex_coeff / intercept
deltaEsex_err	Std. error of deltaEsex
deltaEsex_95_CI_lo	Low bound of 95% confidence interval of deltaEsex
deltaEsex_95_CI_hi	High bound of 95% confidence interval of deltaEsex
sex_pval	P-value of the coefficient of sex phenotype
sex_adj_pval	P-value adjusted for multiple hypothesis testing using the Benjamini & Hochberg ("FDR") method
adj.r.sq	Adjusted R-squared value of the linear model
reg_pval	P-value of the regression F-statistic
reg_adj_pval	P-value adjusted for multiple hypothesis testing using the Benjamini & Hochberg ("FDR") method
chr	Chromosome
start	Coordinates of gene start
stop	Coordinates of gene end
gene_id.104	Ensembl gene ID, version 104
gene_type.104	Gene type, version 104
gene_name.84	Gene symbol, Ensembl version 84
gene_id.84	Ensembl gene ID, version 84
gene_type.84	Ensembl gene ID, version 84
